# Low-coverage reduced representation sequencing reveals subtle within-island genetic structure in Aldabra giant tortoises

**DOI:** 10.1101/2021.11.08.467072

**Authors:** F.G. Çilingir, D. Hansen, N. Bunbury, E. Postma, R. Baxter, L.A. Turnbull, A. Ozgul, C. Grossen

**Affiliations:** Department of Evolutionary Biology and Environmental Studies, University of Zurich, CH-8057 Zurich, Switzerland; Zoological Museum, University of Zurich, CH-8006 Zurich, Switzerland; Indian Ocean Tortoise Alliance, Ile Cerf, Victoria, Republic of Seychelles; Seychelles Islands Foundation, PO Box 853, Victoria, Republic of Seychelles; Centre for Ecology and Conservation, College of Life and Environmental Sciences, University of Exeter, Penryn, Cornwall, TR10 9FE, UK; University of Oxford, Plant Sciences Department, South Parks Road, Oxford, OX1 3RB, UK

## Abstract

*Aldabrachelys gigantea* (Aldabra giant tortoise) is one of only two giant tortoise species left in the world and survives as a single wild population of over 100,000 individuals on Aldabra Atoll, Seychelles. Despite this large current population size, the species faces an uncertain future because of its extremely restricted distribution range and high vulnerability to the projected consequences of climate change. Captive-bred *A*. *gigantea* are increasingly used in rewilding programs across the region, where they are introduced to replace extinct giant tortoises in an attempt to functionally resurrect degraded island ecosystems. However, there has been little consideration of the current levels of genetic variation and differentiation within and among the islands on Aldabra. As previous microsatellite studies were inconclusive, we combined low-coverage and double digest restriction associated DNA (ddRAD) sequencing to analyze samples from 33 tortoises (11 from each main island). Using 5,426 variant sites within the tortoise genome, we detected patterns of population structure *within* two of the three studied islands, but no differentiation between the islands. These unexpected results highlight the importance of using genome-wide genetic markers to capture higher-resolution genetic structure to inform future management plans, even in a seemingly panmictic population. We show that low-coverage ddRAD sequencing provides an affordable alternative approach to conservation genomic projects of non-model species with large genomes.
