## Supplementary material for "Low-coverage reduced representation sequencing reveals subtle within-island genetic structure in Aldabra giant tortoises": Suppl. Table 1: Suppl. Table 1.xlsx

### Sheet: Sheet1
Supplementary Table for "Low-coverage reduced representation sequencing reveals subtle within-island genetic structure in Aldabra giant tortoises"
Sample ID	Collection Island	Location of Collection	Group Name	Coordinates	Age class	Sex	Number of reads (main dataset)	% mapped in properly paired reads (main dataset)	Sequencing depth (main dataset)	Number of reads (downsampled dataset)	% mapped in properly paired reads (downsampled dataset)	Sequencing depth (downsampled)
GrdTr_1	GrandTerre	CoastalDuned'Messe	Grande Terre West	-9.423132589321740 46.324331530979200	adult	M	320365	96.92	1.13447	154599	96.95	0.549058
GrdTr_2	GrandTerre	CoastalDuned'Messe	Grande Terre West	-9.474111962731300 46.324331530979200	adults	M	84855	96.23	0.253308	154599	96.23	0.253308
GrdTr_3	GrandTerre	Anse Mais	Grande Terre West	-9.436058923094080 46.212074297987700	adult	M	187520	96.22	0.76516	154599	96.24	0.631253
GrdTr_4	GrandTerre	Anse Mais	Grande Terre West	-9.433907982407710 46.211702496848700	adult	M	608320	96.8	2.00133	154599	96.8	0.509614
GrdTr_5	GrandTerre	Duned'Messe	Grande Terre West	-9.476905459737370 46.315663024655000	adult	Unknown	279638	96.71	0.863	154599	96.7	0.478113
GrdTr_6	GrandTerre	Duned'Messe	Grande Terre West	-9.476905550161880 46.315663024999400	adult	F	194285	96.55	0.606049	154599	96.54	0.482804
GrdTr_7	GrandTerre	Cinq Case	Grande Terre East	-9.425461270085410 46.503234989399900	adult	M	1144890	97.48	4.89605	154599	97.46	0.668215
GrdTr_8	GrandTerre	Cinq Case	Grande Terre East	-9.425461541337740 46.503234990573900	adult	F	1141340	97.37	4.93426	154599	97.42	0.673552
GrdTr_9	GrandTerre	Cinq Case	Grande Terre East	-9.425461993424980 46.503234992530500	adult	F	351081	96.84	1.12738	154599	96.84	0.497736
GrdTr_10	GrandTerre	Cinq Case	Grande Terre East	-9.425461812590090 46.503234991747900	adult	F	1123665	97.4	4.68718	154599	97.4	0.651742
GrdTr_11	GrandTerre	Cinq Case	Grande Terre East	-9.425461450920300 46.503234990182600	adult	Unknown	1263857	97.5	6.0992	154599	97.53	0.753409
Mlbr_1	Malabar	Malabar	Malabar East Inland	-9.368230923739540 46.383990044670100	adult	Unknown	631813	96.84	2.09902	154599	96.84	0.514792
Mlbr_2	Malabar	Malabar	Malabar East Inland	NA NA	adult	Unknown	225337	96.7	0.706158	154599	96.7	0.485183
Mlbr_3	Malabar	Malabar	Malabar East Inland	NA NA	adult	F	62243	96.39	0.185245	154599	96.39	0.185245
Mlbr_4	Malabar	Malabar	Malabar East Inland	NA NA	adult	Unknown	247586	96.6	0.780468	154599	96.61	0.487817
Mlbr_5	Malabar	Malabar	Malabar East Inland	NA NA	adult	M	325074	96.72	1.06521	154599	96.71	0.506256
Mlbr_6	Malabar	Middle Camp	Malabar Middle Camp	NA NA	adult	Unknown	882367	97.62	3.86923	154599	97.62	0.682238
Mlbr_7	Malabar	Middle Camp	Malabar Middle Camp	NA NA	adult	M	451396	97.65	1.98716	154599	97.67	0.681901
Mlbr_8	Malabar	Middle Camp	Malabar Middle Camp	NA NA	adult	Unknown	1252241	97.43	5.33782	154599	97.39	0.665234
Mlbr_9	Malabar	Middle Camp	Malabar Middle Camp	NA NA	adult	M	924391	97.47	3.94635	154599	97.5	0.666154
Mlbr_10	Malabar	Middle Camp	Malabar Middle Camp	NA NA	adult	M	1172877	97.4	5.01904	154599	97.35	0.667437
Mlbr_11	Malabar	Middle Camp	Malabar Middle Camp	NA NA	adult	F	637341	97.53	2.77357	154599	97.53	0.67645
Picard_1	Picard	PICAVAR	Picard	-9.379096669662960 46.212267479543400	adult	F	936324	96.98	3.2965	154599	96.97	0.546844
Picard_2	Picard	Backpath	Picard	-9.400240586778800 46.206558474374700	adult	M	154599	96.82	0.469023	154599	96.82	0.469023
Picard_3	Picard	N. Picard	Picard	-9.373295505473310 46.221507730391600	adult	F	313374	96.73	0.998366	154599	96.77	0.493123
Picard_4	Picard	PICSTCST	Picard	-9.388964234120650 46.203833154628200	adult	M	356209	97.05	1.29493	154599	97.05	0.563195
Picard_5	Picard	Coastal	Picard	-9.387296901003990 46.204838165409300	adult	F	467165	96.69	1.5088	154599	96.71	0.499765
Picard_6	Picard	B. Cabris	Picard	-9.397128345607280 46.206984795095100	adult	M	314129	96.98	1.12365	154599	96.98	0.554338
Picard_7	Picard	Before AV	Picard	-9.384277829219050 46.207113323166800	adult	F	304602	96.73	0.965572	154599	96.75	0.490444
Picard_8	Picard	Inland	Picard	-9.384107064988330 46.209452949613200	adult	M	306768	97.19	1.16419	154599	97.22	0.58815
Picard_9	Picard	Grand Poche	Picard	-9.394151457111530 46.241992610203300	adult	M	581072	96.93	1.94251	154599	96.93	0.517371
Picard_10	Picard	Settlement	Picard	-9.401209200580260 46.206261320151600	adult	M	751797	97.26	3.209	154599	97.26	0.665612
Picard_11	Picard	Anse Var	Picard	-9.377267906482820 46.218143413859800	adult	F	961512	97.41	4.15568	154599	97.42	0.673163
